# The multimodal action of G alpha q in coordinating growth and homeostasis in the *Drosophila* wing imaginal disc

**DOI:** 10.1101/2023.01.08.523049

**Authors:** Vijay Velagala, Dharsan K. Soundarrajan, Maria F. Unger, David Gazzo, Nilay Kumar, Jun Li, Jeremiah Zartman

**Affiliations:** Department of Chemical and Biomolecular Engineering, University of Notre Dame, Notre Dame, IN 46556; Department of Biological Sciences, University of Notre Dame, Notre Dame, IN 46556; Department of ACMS,171 Hurley Hall, University of Notre Dame, Notre Dame, IN 46556; Department of Applied and Computational Mathematics and Statistics

**Keywords:** Ca^2+^, Dilp-8, growth control, developmental timing, *Drosophila* wing disc

## Abstract

**Background:** G proteins mediate cell responses to various ligands and play key roles in organ development. Dysregulation of G-proteins or Ca^2+^ signaling impacts many human diseases and results in birth defects. However, the downstream effectors of specific G proteins in developmental regulatory networks are still poorly understood.

**Methods:** We employed the Gal4/UAS binary system to inhibit or overexpress *Gαq* in the wing disc, followed by phenotypic analysis. Immunohistochemistry and next-gen RNA sequencing identified the downstream effectors and the signaling cascades affected by the disruption of Gαq homeostasis.

**Results:** Here, we characterized how the G protein subunit Gαq tunes the size and shape of the wing in the larval and adult stages of development. Downregulation of *Gαq* in the wing disc reduced wing growth and delayed larval development. *Gαq* overexpression is sufficient to promote global Ca^2+^ waves in the wing disc with a concomitant reduction in the *Drosophila* final wing size and a delay in pupariation. The reduced wing size phenotype is further enhanced when downregulating downstream components of the core Ca^2+^ signaling toolkit, suggesting that downstream Ca^2+^ signaling partially ameliorates the reduction in wing size. In contrast, *Gαq*-mediated pupariation delay is rescued by inhibition of IP_3_R, a key regulator of Ca^2+^ signaling. This suggests that Gαq regulates developmental phenotypes through both Ca^2+^-dependent and Ca^2+^-independent mechanisms. RNA seq analysis shows that disruption of Gαq homeostasis affects nuclear hormone receptors, JAK/STAT pathway, and immune response genes. Notably, disruption of Gαq homeostasis increases expression levels of Dilp8, a key regulator of growth and pupariation timing.

**Conclusion:** Gαq activity contributes to cell size regulation and wing metamorphosis. Disruption to Gαq homeostasis in the peripheral wing disc organ delays larval development through ecdysone signaling inhibition. Overall, Gαq signaling mediates key modules of organ size regulation and epithelial homeostasis through the dual action of Ca^2+^-dependent and independent mechanisms.
