## Additional File 2 for "The multimodal action of G alpha q in coordinating growth and homeostasis in the *Drosophila* wing imaginal disc"

### Sheet: Sheet 1
Fold changes of differentially expressed genes associated with immune related GO terms.
	GO terms		C765 >RyrRNAi vs
	Gene symbol	Gene name	C765>GαqRNAi	C765>Gαq
	Recognition and phagocytosis		log2FC	log2FC
	PGRP - Peptidoglycan recognition proteins
	CG11709	PGRP-SA	-0.387699	-0.052951
	CG14745	PGRP-SC2	4.05139	0
	CG14704	PGRP-LB	-0.38817	-0.278913
	CG9681	PGRP-SB1	0	0
	CG9697	PGRP-SB2	-8.47367	-8.15588
	CG7496	PGRP-SD	0	0
	CG4432	PGRP-LC	0.434174	-0.309267
	CG4437	PRGP-like	0	0
	GNBP - Gram-negative bacteria binding protein
	CG13422	GNBP-like	0	0
	CG12780	GNBP-like	0	0
	CG4144	GNBP2	0.330842	-0.555467
	CG6895	GNBP1	-0.271597	-0.655795
	CG5008	GNBP3	-0.344668	-0.683762
	Putative chitin-binding lectins
	CG4559	Idgf3, imaginal disc growth factor3	0.622573	0.313024
	CG4472	Idgf1	-0.251322	-1.04298
	CG5210	Idgf6, imaginal disc growth factor6	1.34927	2.24548
	Complement-like
	CG7052	Tep2	-0.0804738	-0.132637
	CG10363	Tep4	-0.598436	-0.759874
	Complement-binding
	CG4823	a2M-receptor-like	0	0
	serine proteases
	SPH93	Serine protease homolog 93	0.403961	-1.77663
	Jon25Biii	Jonah 25Biii	9.11472	7.57073
	Jon99Cii	Jonah 99Cii	9.0253	9.07257
	Jon99Ciii	Jonah 99Ciii	8.67445	7.92844
	Jon99Fi	Jonah 99Fi	8.13812	7.50651
	Jon65Aii	Jonah 65Aii	6.68362	3.20175
	Jon25Bii	Jonah 25Bii	6.62543	7.92963
	Jon25Bi	Jonah 25Bi	6.23262	8.80543
	Jon99Fii	Jonah 99Fii	5.55663	5.69169
	Jon66Cii	Jonah 66Cii	4.94104	0
	Jon65Ai	Jonah 65Ai	4.4697	4.11624
	Jon65Aiv	Jonah 65Aiv	4.11968	4.75483
	Jon66Ci	Jonah 66Ci	4.11426	3.2382
	Jon74E	Jonah 74E	3.47549	1.10622
	Jon65Aiii	Jonah 65Aiii	2.78399	3.20175
	spirit	Serine Protease Immune Response Integrator	-1.43444	-2.93856
	Serpins (serine protease inhibitors)
	Spn28Dc	Serpin 28Dc	-0.154935	0.403145
	Spn27A	Serpin 27A	0.186983	0.100971
	Spn88Ea	Serpin 88Ea	-0.246897	-0.688938
	Spn88Eb	Serpin 88Eb	1.1652	0
	Spn42Da	Serpin 42Da	0.287214	0
	Spn43Aa	Serpin 43Aa	-1.79412	-5.91616
	Spn100A	Serpin 100A	-2.26479	-5.91616
	Kunitz-family ser-protease inhibitors
	CG16713		0	0
	CG3604		-2.1199	-2.28125
	CG6953	Fat-spondin	-1.77711	-4.54838
	Melanization and coagulation
	Melanization
	PPO2	Prophenoloxidase 2	0.290593	-1.39891
	CG6361	Hayan	-0.507496	-1.00422
	CG10697	Ddc, Dopa decarboxylase	-2.64944	0.871345
	CG10118	Pale	-6.11604	-4.51063
	CG9441	Punch	-0.8	-0.7
	CG4665	Dhpr	-0.2	-0.2
	CG18550	yellow f	0	0
	CG3757	yellow	-1.70131	-6.81721
	CG6524	Cp19	0	0
	CG3759	laccase-like	0	0
	Coagulation
	CG5550	Fibrinogen-like*	0	0
	CG5730	Annexin B9	0.229911	0.418314
	CG9968	AnxB11	-0.139092	-0.0906121
	CG9579	Annexin B10	-0.783042	-1.98896
	Antimicrobial peptides			l
	CG10810 Drosomycin		0	0
	Drsl2	Drosomycin-like 2	-5.54679	0.919732
	Drsl5	Drosomycin-like 5	-3.28948	-1.06189
	CG8175 Metchnikowin		0	0
	CG1385 Defensin		-0.0491766	0.343658
	CG10816 Drosocin		0	0
	Diptericins		0	0
	Cecropins		0	0
	AttB	Attacin-B	-1.06414	-0.813942
	immune peptides
	IM33	Immune induced molecule 33	3.51677	4.27963
	Others
	Iron metabolism
	Tsf1	Transferrin 1	1.22188	2.44656
	Tsf3	Transferrin 3	-0.0767819	0.347869
	Tsf2	Transferrin 2	-0.128192	-0.355038
	Zip89B	Zinc/iron regulated transporter-related protein 89B	0.0535723	-0.55745
	ROS
	Pxd	Peroxidase	1.08395	0.207111
	Jafrac1	thioredoxin peroxidase 1	0.652176	0.939141
	Jafrac2	Thioredoxin peroxidase 2	-0.209694	-0.0852533
	Irc	Immune-regulated catalase	-0.086	-0.935136
	Lysosomal enzymes
	CG3132	Ectoderm expressed 3 (b-galactosidase)	-0.700725	-4.30221
	CG11459	Orthologous to human CTSH (cathepsin H)	1.79128	0
	Lipases
	CG4267	Orthologous to human PLA1A (phospholipase A1 member A)	-1.64779	-2.85818
	CG6675		0	0
	CG7279	Lip1	1.062	-0.0728794
	Plc21C	Phospholipase C at 21C	-0.113804	-0.0793142
	JNK-pathway
	CG2275	d-Jun*	-0.380413	-0.357522
	CG7850	Puc: JNK phosphatase*	-0.203005	-0.220018
	Toll-Pathway
	gd	gastrulation-defective, It is a member of the protease cascade that generates the ligand that activates the receptor encoded by Tl (Toll)	0.165356	-1.4663
	CG1857	Necrotic	0.280586	0.705547
	CG6134	Spatzle	-0.520962	-2.14462
	CG5490	Toll	-0.450797	-1.08225
	CG6868	Toll-9	1.342	1.03031
	CG8595	Toll-7	-0.221959	-0.445173
	CG5974	Pelle	0.138128	0.00561269
	CG5848	Cactus	0.0457908	-0.074787
	CG6794	Dif	1.74795	2.55905
	CG6667	Dorsal	0.290131	0.396731
	spz4	spatzle 4	2.75578	0.338536
	spz5	spatzle 5	0.87253	1.01147
	spz6	spatzle 6	-1.1457	-2.75345
	Imd -pathway
	CG11992	Relish	-0.0904802	-0.345583
	CG5576	imd*	-0.223642	-0.376438
	JAK/STAT-pathway
	upd3	unpaired 3, activates the JAK signaling pathway	-0.0456127	1.40742
	chinmo	chronologically inappropriate morphogenesis	3.63195	5.5278
